# Aβ-driven nuclear pore complex dysfunction alters activation of necroptosis proteins in a mouse model of Alzheimer’s Disease

**DOI:** 10.1101/2024.01.08.574293

**Authors:** Vibhavari Aysha Bansal, Jia Min Tan, Hui Rong Soon, Norliyana Zainolabidin, Takashi Saito, Toh Hean Ch’ng

## Abstract

The emergence of Aβ pathology is one of the hallmarks of Alzheimer’s disease (AD), but the mechanisms and impact of Aβ in progression of the disease is unclear. The nuclear pore complex (NPC) is a multi-protein assembly in mammalian cells that regulates movement of macromolecules across the nuclear envelope and its function is shown to undergo age-dependent decline during normal aging and is also impaired in multiple neurodegenerative disorders. Yet not much is known about the impact of Aβ on NPC function in neurons. Here, we examined NPC and nucleoporin (NUP) distribution and nucleocytoplasmic transport using a mouse model of AD (*App^NL-G-F/NL-G-F^*) that expresses Aβ in young animals. Our studies revealed that a time-dependent accumulation of intracellular Aβ corresponded with a reduction of NPCs and NUPs in the nuclear envelope which resulted in the degradation of the permeability barrier and inefficient segregation of nucleocytoplasmic proteins, and active transport. As a result of the NPC dysfunction *App* KI neurons become more vulnerable to inflammation-induced necroptosis – a programmed cell death pathway where the core components are activated via phosphorylation through nucleocytoplasmic shutting. Collectively, our data implicates Aβ in progressive impairment of nuclear pore function and further confirms that the protein complex is vulnerable to disruption in various neurodegenerative diseases and is a potential therapeutic target.
