## Supplemental Tables for "Aβ-driven nuclear pore complex dysfunction alters activation of necroptosis proteins in a mouse model of Alzheimer’s Disease"

### Sheet: Figure 1
FIGURE 1B	NPC Intensity	n	replicates	Mean	SEM (±)	lCI (95%)	uCI (95%)	Normality*	Mann Whitney U test	p
	WT 7	45	3	100.7	3.528	93.54	107.8	0.1297	WT 7 v App KI 7	0.5895
	App KI 7	45	3	97.63	4.328	88.9	106.4	0.0181
	WT 14	90	6	101.3	2.125	97.08	105.6	0.0022	WT 14 v App KI 14	<0.0001
	App KI 14	90	6	54.81	2.258	50.31	59.31	0.0921
	WT 21	45	3	100	2.198	95.59	104.5	0.8237	WT 21 v App KI 21	<0.0001
	App KI 21	45	3	65.49	1.947	61.56	69.41	0.0411
	WT 28	45	3	99.93	4.458	90.94	108.9	0.1347	WT 28 v App KI 28	<0.0001
	App KI 28	45	3	50.05	1.461	47.1	52.99	0.0034
FIGURE 1C	NPC distribution	n	replicates	Mean	SEM	lCI (95%)	uCI (95%)	Normality*	unpaired t-test	p
	WT 7	45	3	99.14	2.959	93.17	105.1	0.1685	WT 7 v App KI 7	0.4204
	App KI 7	45	3	95.49	3.404	88.63	102.3	0.2916
	WT 14	90	6	99.89	2.833	94.25	105.5	0.1066	WT 14 v App KI 14	<0.0001
	App KI 14	90	6	80.78	2.703	75.39	86.16	0.5153
	WT 21	45	3	99.42	2.635	94.11	104.7	0.1795	WT 21 v App KI 21	<0.0001
	App KI 21	45	3	65.31	3.225	58.81	71.81	0.1098
	WT 28	45	3	97.44	4.192	88.99	105.9	0.0845	WT 28 v App KI 28	<0.0001
	App KI 28	45	3	56.48	2.344	51.75	61.2	0.9579
FIGURE 1E	NPC CA1 neurons	n	animals	Mean	SEM	lCI (95%)	uCI (95%)	Normality*	2way ANOVA	p
	WT 4	120	3	19625	894.7	17854	21397	<0.0001	WT 4 v App KI 4	<0.0001
	App KI 4	120	3	15135	730.5	13688	16581	<0.0001	WT 7 v App KI 7	<0.0001
	WT 7	120	3	19258	542.8	18184	20333	<0.0001	WT 13 v App KI 13	<0.0001
	App KI 7	120	3	14390	378.3	13640	15139	0.0001	WT 4 v WT 7	>0.9999
	WT 13	120	3	13677	422.9	12839	14514	<0.0001	WT 7 v WT 13	<0.0001
	App KI 13	120	3	7531	211.5	7113	7950	0.0012	App KI 4 v App KI 7	0.9988
									App KI 7 v App KI 13	<0.0001
FIGURE 1G	NPC counts	n	replicates	Mean	SEM	lCI (95%)	uCI (95%)	Normality*	unpaired t-test	p
	WT 7	14	2	372.8	12.12	346.2	399.5	0.4119	WT 7 v App KI 7	<0.0001
	App KI 7	14	2	292.3	9.755	270.8	313.7	0.7938
	WT 14	14	2	353.6	19.94	310.2	397.1	0.3199	WT 14 v App KI 14	<0.0001
	App KI 14	14	2	240.4	14.53	209	271.8	0.1261
	WT 21	14	2	335.2	9.87	313.6	356.7	0.4341	WT 21 v App KI 21	<0.0001
	App KI 21	14	2	267.9	15.11	235	300.8	0.1095
FIGURE 1H	Nearest neighbour DIV 7	n	replicates	Mean	SEM	lCI (95%)	uCI (95%)	Normality*	unpaired t-test	p
	WT 1	14	2	0.4629	0.009655	0.4417	0.4842	0.4743	WT 1 v App KI 1	0.0293
	App KI 1	14	2	0.4955	0.0101	0.4733	0.5177	0.7307
	WT 3	14	2	0.5888	0.01053	0.5656	0.6119	0.6236	WT 3 v App KI 3	0.0128
	App KI 3	14	2	0.6298	0.01086	0.6059	0.6536	0.4443
	WT 5	14	2	0.679	0.0132	0.6499	0.7081	0.6045	WT 5 v App KI 5	0.0131
	App KI 5	14	2	0.7296	0.0133	0.7003	0.7589	0.3646
	WT 9	14	2	0.8306	0.0152	0.7971	0.864	0.9515	WT 9 v App KI 9	0.01
	App KI 9	14	2	0.8933	0.01629	0.8575	0.9292	0.6412
	Nearest neighbour DIV 14	n	replicates	Mean	SEM	lCI (95%)	uCI (95%)	Normality*	unpaired t-test	p
	WT 1	14	2	0.4595	0.007906	0.4423	0.4768	0.4459	WT 1 v App KI 1	<0.0001
	App KI 1	14	2	0.5516	0.008602	0.5329	0.5704	0.542
	WT 3	14	2	0.5833	0.009156	0.5634	0.6033	0.1024	WT 3 v App KI 3	<0.0001
	App KI 3	14	2	0.6781	0.01625	0.6427	0.7135	0.9777
	WT 5	14	2	0.68	0.01213	0.6536	0.7064	0.1338	WT 5 v App KI 5	<0.0001
	App KI 5	14	2	0.7978	0.01818	0.7582	0.8374	0.9621
	WT 9	14	2	0.8494	0.01401	0.8189	0.8799	0.1065	WT 9 v App KI 9	0.0002
	App KI 9	14	2	0.9716	0.02334	0.9208	1.022	0.7685
	Nearest neighbour DIV 21	n	replicates	Mean	SEM	lCI (95%)	uCI (95%)	Normality*	unpaired t-test	p
	WT 1	14	2	0.4785	0.01229	0.4517	0.5052	0.1964	WT 1 v App KI 1	0.0075
	App KI 1	14	2	0.5621	0.02589	0.5057	0.6185	0.501
	WT 3	14	2	0.5982	0.01658	0.562	0.6343	0.4541	WT 3 v App KI 3	0.0045
	App KI 3	14	2	0.7052	0.02985	0.6402	0.7703	0.132
	WT 5	14	2	0.6962	0.01999	0.6526	0.7397	0.6154	WT 5 v App KI 5	0.0034
	App KI 5	14	2	0.8241	0.03383	0.7504	0.8978	0.3094
	WT 9	14	2	0.8598	0.02574	0.8037	0.9159	0.5535	WT 9 v App KI 9	0.006
	App KI 9	14	2	1.003	0.03984	0.9161	1.09	0.2151
FIGURE 1I	% change DIV7	n	replicates	Mean	SEM	lCI (95%)	uCI (95%)	Normality*	2way ANOVA	p
	1 neighbour WT 7	14	2	100	2.065	95.54	104.6	0.4751	WT 7 v WT 14	>0.9999
	1 neighbour WT 14	14	2	99.23	1.714	95.5	103	0.3207	WT 7 v WT 21	0.9521
	1 neighbour WT 21	14	2	103.3	2.654	97.53	109.1	0.1562	App 7 v App 14	<0.0001
	1 neighbour App KI 7	14	2	107.1	2.2	102.2	111.9	0.7215	App 7 v App 21	<0.0001
	1 neighbour App KI 14	14	2	119.2	1.833	115.2	123.2	0.6395	WT 7 v App 7	0.0088
	1 neighbour App KI 21	14	2	121.5	5.598	109.3	133.7	0.47	WT 14 v App 14	<0.0001
	3 neighbour WT 7	14	2	99.92	1.811	95.93	103.9	0.5797	WT 21 v App 21	<0.0001
	3 neighbour WT 14	14	2	99.08	1.559	95.68	102.5	0.1032
	3 neighbour WT 21	14	2	101.5	2.825	95.31	107.6	0.3978
	3 neighbour App KI 7	14	2	106.9	1.828	102.9	110.9	0.472
	3 neighbour App KI 14	14	2	115.2	2.778	109.1	121.2	0.9452
	3 neighbour App KI 21	14	2	119.9	5.068	108.9	131	0.1337
	5 neighbour WT 7	14	2	99.83	1.957	95.53	104.1	0.5375
	5 neighbour WT 14	14	2	100.2	1.779	96.28	104	0.1305
	5 neighbour WT 21	14	2	102.5	2.919	96.18	108.9	0.5166
	5 neighbour App KI 7	14	2	107.4	1.971	103.1	111.8	0.3521
	5 neighbour App KI 14	14	2	117.5	2.662	111.7	123.3	0.9561
	5 neighbour App KI 21	14	2	121.4	4.999	110.5	132.3	0.3106
	9 neighbour WT 7	14	2	100	1.842	95.95	104.1	0.9197
	9 neighbour WT 14	14	2	102.2	1.702	98.45	105.9	0.1622
	9 neighbour WT 21	14	2	103.5	3.098	96.79	110.3	0.5567
	9 neighbour App KI 7	14	2	107.7	1.967	103.3	112	0.6585
	9 neighbour App KI 14	14	2	117	2.837	110.8	123.2	0.785
	9 neighbour App KI 21	14	2	120.8	4.787	110.3	131.2	0.1972
		* All normality tests were performed using Shapiro-Wilk (alpha=0.05)

### Sheet: Figure 2
FIGURE 2B	NUP98	n	replicates	Mean	SEM	lCI (95%)	uCI (95%)	Normality*	Mann Whitney U test	p
	WT 7	45	3	100	2.568	94.83	105.2	0.0047	WT 7 v App 7	0.2325
	App KI 7	45	3	92.39	3.415	85.5	99.27	0.009
	WT 14	75	5	100	1.428	97.17	102.9	0.0087	WT 14 v App 14	<0.0001
	App KI 14	75	5	75.7	1.544	72.63	78.78	0.7728
	WT 21	45	3	100	2.452	95.06	104.9	0.721	WT 21 v App 21	<0.0001
	App KI 21	45	3	50.83	2.417	45.96	55.7	0.0002
FIGURE 2D	NUP107	n	animals	Mean	SEM	lCI (95%)	uCI (95%)	Normality*	Mann Whitney U test	p
	WT 7	45	3	100	1.462	97.05	102.9	0.2515	WT 7 v App 7	0.0771
	App KI 7	45	3	89.42	4.181	81	97.85	<0.0001
	WT 14	75	5	100	2.201	95.62	104.4	0.0461	WT 14 v App 14	<0.0001
	App KI 14	75	5	64.69	1.982	60.74	68.64	0.6661
	WT 21	45	3	100	3.258	93.43	106.6	0.0364	WT 21 v App 21	<0.0001
	App KI 21	45	3	68.3	2.009	64.25	72.35	0.014
FIGURE 2F	IHC NUP98	n	replicates	Mean	SEM	lCI (95%)	uCI (95%)	Normality*	Mann Whitney U test	p
	WT 2	90	3	100.6	2.144	96.36	104.9	<0.0001	WT 2 v App 2	<0.0001
	App KI 2	90	3	84.4	1.42	81.58	87.22	0.4356
	WT 4	90	3	99.98	2.351	95.31	104.6	0.6976	WT 4 v App 4	<0.0001
	App KI 4	90	3	65.85	2.569	60.74	70.95	<0.0001
	WT 7	210	7	100	2.36	95.37	104.7	0.0027	WT v App	<0.0001
	App KI 7	210	7	72.31	2.31	67.76	76.87	<0.0001
	WT 13	90	3	99.98	4.155	91.72	108.2	0.1509	WT 13 v App 13	<0.0001
	App KI 13	90	3	60.83	2.365	56.13	65.53	<0.0001
	WT 18	90	3	99.99	1.965	96.08	103.9	0.0426	WT 18 v App 18	<0.0001
	App KI 18	90	3	61.52	2.435	56.68	66.36	0.7202
FIGURE 2G	IHC NUP107	n	replicates	Mean	SEM	lCI (95%)	uCI (95%)	Normality*	Mann Whitney U test	p
	WT 2	90	3	100.7	2.348	96.06	105.4	0.0008	WT 2 v App 2	0.0077
	App KI 2	90	3	91.3	2.55	86.23	96.37	0.2519
	WT 4	90	3	100	3.069	93.94	106.1	0.2493	WT 4 v App 4	<0.0001
	App KI 4	90	3	58.2	1.801	54.62	61.78	0.0109
	WT 7	210	7	99.98	1.182	97.65	102.3	0.0024	WT v App	<0.0001
	App KI 7	210	7	77.77	1.514	74.79	80.76	<0.0001
	WT 13	90	3	99.97	3.27	93.47	106.5	0.0136	WT 13 v App 13	<0.0001
	App KI 13	90	3	54.61	3.2	48.25	60.96	0.0003
	WT 18	90	3	100	1.443	97.15	102.9	0.9248	WT 18 v App 18	<0.0001
	App KI 18	90	3	54.34	1.438	51.49	57.2	0.4331
FIGURE 2H	Westerns		replicates	Mean	SEM	lCI (95%)	uCI (95%)	Normality*	One-sample t-test	p
	2MO NUP98		5	0.8684	0.02501	0.799	0.9379	0.9276		0.0062
	2MO NUP107		5	0.8953	0.02078	0.8376	0.953	0.2656		0.0073
	2MO LaminB1		5	1.066	0.05704	0.9081	1.225	0.2602		0.3087
	14MO NUP98		4	0.826	0.009072	0.7972	0.8549	0.2172		0.0003
	14MO NUP107		4	0.739	0.03846	0.6166	0.8614	0.0563		0.0065
	14MO LaminB1		4	1.036	0.03325	0.9305	1.142	0.2407		0.355
			* All normality tests were performed using Shapiro-Wilk (alpha=0.05)

### Sheet: Figure 3
FIGURE 3C	ABeta	n	replicates	Mean	SEM (±)	lCI (95%)	uCI (95%)	Normality*	Mann Whitney U test	p
MOAB	WT 7	45	3	99.97	2.814	94.27	105.7	0.3484	WT 7 v App KI 7	0.088
	App KI 7	45	3	110.6	3.061	104.4	116.7	0.0075
	WT 14	90	6	100.4	2.05	96.27	104.5	0.9866	WT 14 v App KI 14	<0.0001
	App KI 14	90	6	170.4	7.081	156.3	184.5	0.971
	WT 21	45	3	111.4	4.28	102.7	120	0.0208	WT 21 v App KI 21	<0.0001
	App KI 21	45	3	192.1	5.527	180.9	203.2	0.1199
	WT 28	45	3	100.2	2.261	95.59	194.8	0.0862	WT 28 v App KI 28	<0.0001
82E1	App KI 28	45	3	223.8	8.315	207	240.5	0.0003
	WT 7	45	3	100	5.812	88.26	111.7	0.0013	WT 7 v App KI 7	0.1404
	App KI 7	45	3	105.5	3.655	98.17	112.9	0.004
	WT 14	45	3	100	2.974	93.99	106	0.0011	WT 14 v App KI 14	<0.0001
	App KI 14	45	3	153.3	3.892	145.4	161.1	0.0109
	WT 21	45	3	100	2.972	93.99	105.9	0.0315	WT 21 v App KI 21	<0.0001
	App KI 21	45	3	182.4	3.755	174.8	190	0.6865
	WT 28	45	3	100	1.48	97.01	103	0.0316	WT 28 v App KI 28	<0.0001
	App KI 28	45	3	212.6	5.401	201.7	223.5	0.0086
Figure 3F	NPC intensity (DAPT)	n	replicates	Mean	SEM (±)	lCI (95%)	uCI (95%)	Normality*	1-Way ANOVA (Kruskal-Wallis)	p
	WT DMSO	45	3	99.98	1.991	95.96	104	0.0031	WT DMSO v WT DAPT	>0.9999
	WT DAPT	45	3	101	1.855	97.24	104.7	0.0003	App KI DMSO v App KI DAPT	0.0008
	App KI DMSO	45	3	68.49	1.54	65.39	71.59	0.1848	WT DMSO v App KI DMSO	<0.0001
	App KI DAPT	45	3	83.44	1.861	79.69	87.19	0.0354	WT DMSO v App KI DAPT	<0.0001
Figure 3G	NPC coverage (DAPT)	n	replicates	Mean	SEM (±)	lCI (95%)	uCI (95%)	Normality*	oridinary 1-Way ANOVA (Tukey)	p
	WT DMSO	45	3	99.96	3.041	93.83	106.1	0.5731	WT DMSO v WT DAPT	0.9947
	WT DAPT	45	3	99.09	2.563	93.92	104.3	0.5198	App KI DMSO v App KI DAPT	<0.0001
	App KI DMSO	45	3	73.62	1.662	70.27	76.97	0.5178	WT DMSO v App KI DMSO	<0.0001
	App KI DAPT	45	3	91.58	2.456	86.63	96.53	0.6631	WT DMSO v App KI DAPT	0.083
Figure 3H	ABeta (DAPT)	n	replicates	Mean	SEM (±)	lCI (95%)	uCI (95%)	Normality*	1-Way ANOVA (Kruskal-Wallis)	p
	WT DMSO	45	3	99.93	2.011	95.88	104	0.6215	WT DMSO v WT DAPT	>0.9999
	WT DAPT	45	3	102.9	3.027	96.81	109	0.0179	App KI DMSO v App KI DAPT	0.0033
	App KI DMSO	45	3	261.3	9.299	242.6	280.1	0.3745	WT DMSO v App KI DMSO	<0.0001
	App KI DAPT	45	3	176	5.856	164.2	187.8	0.9305	WT DMSO v App KI DAPT	<0.0001
Figure 3K	NPC intensity (Synthetic)	n	replicates	Mean	SEM (±)	lCI (95%)	uCI (95%)	Normality*	1-Way ANOVA (Kruskal-Wallis)	p
	WT	45	3	100	3.835	92.16	107.8	0.0013
	App KI	45	3	39.1	2.178	34.65	43.55	0.0161	WT v App KI	<0.0001
	WT mono	45	3	97.87	2.537	92.68	103.1	0.0444	WT v mono	>0.9999
	WT olig	45	3	38.1	2.028	33.95	42.25	0.076	WT v olig	<0.0001
	WT fib	45	3	95.73	2.343	90.94	100.5	0.0805	WT v fib	>0.9999
Figure 3L	NPC coverage (Synthetic)	n	replicates	Mean	SEM (±)	lCI (95%)	uCI (95%)	Normality*	1-Way ANOVA (Kruskal-Wallis)	p
	WT	45	3	100	4.785	90.25	109.8	0.1388
	App KI	45	3	66	3.195	59.47	72.53	0.5593	WT v App KI	<0.0001
	WT mono	45	3	97.1	3.324	90.3	103.9	0.7154	WT v mono	>0.9999
	WT olig	45	3	78.6	3.187	72.08	85.12	0.6603	WT v olig	0.0184
	WT fib	45	3	105.5	3.63	98.04	112.9	0.028	WT v fib	>0.9999
Figure 3M	ABeta (Synthetic)	n	replicates	Mean	SEM (±)	lCI (95%)	uCI (95%)	Normality*	1-Way ANOVA (Kruskal-Wallis)	p
	WT	45	3	100	3.186	93.52	106.5	0.1363
	App KI	45	3	229	9.329	210	248.1	0.4904	WT v App KI	<0.0001
	WT mono	45	3	85.37	4.305	76.56	94.17	0.1242	WT v mono	>0.9999
	WT olig	45	3	187.6	7.552	172.2	203.1	0.2557	WT v olig	<0.0001
	WT fib	45	3	84.97	4.878	74.99	94.94	0.0004	WT v fib	0.6804
Figure 3P	NPC Intensity (Media Swap)	n	Replicates	Mean	SEM	lCI (95%)	uCI (95%)	Normality*	1-Way ANOVA (Kruskal-Wallis)	p
	WT wtm	45	3	98.44	2.544	93.32	103.6	0.4635	WTwtm v Wtappm	<0.0001
	WT appm	45	3	61.09	1.968	57.12	65.05	0.0033	WTwtm v Appwtm	<0.0001
	App wtm	45	3	75.73	1.712	72.28	79.18	0.1297	Wtwtm v Appappm	<0.0001
	App appm	45	3	65.47	2.384	60.66	70.27	0.0478	Appwtm v Appappm	0.0498
Figure 3Q	NPC coverage (Media Swap)	n	replicates	Mean	SEM (±)	lCI (95%)	uCI (95%)	Normality*	1-Way ANOVA (Kruskal-Wallis)	p
	WT wtm	45	3	99.78	3.226	93.28	106.3	0.2763	WTwtm v Wtappm	<0.0001
	WT appm	45	3	65.11	2.596	59.88	70.34	0.1518	WTwtm v Appwtm	<0.0001
	App wtm	45	3	62.71	2.039	58.6	66.82	0.0072	Wtwtm v Appappm	<0.0001
	App appm	45	3	48.33	1.594	45.12	51.55	0.2584	Appwtm v Appappm	0.0012
Figure 3R	ABeta (Media Swap)	n	replicates	Mean	SEM (±)	lCI (95%)	uCI (95%)	Normality*	1-Way ANOVA (Kruskal-Wallis)	p
	WT wtm	45	3	100	4.021	91.87	108.1	0.0062	WTwtm v Wtappm	0.0033
	WT appm	45	3	160.6	4.368	151.8	169.5	0.0642	WTwtm v Appwtm	<0.0001
	App wtm	45	3	297.6	6.558	284.3	310.8	0.0038	Wtwtm v Appappm	<0.0001
	App appm	45	3	324	6.751	310.3	337.6	0.0109	Appwtm v Appappm	0.7055
		* All normality tests were performed using Shapiro-Wilk (alpha=0.05)

### Sheet: Figure 4
FIGURE 4D	EGFP FRAP	n	replicates	Mean	SEM	lCI (95%)	uCI (95%)	Normality*	Mann Whitney U test	p
Post-photobleach	WT t= 7	8	2	0.5032	0.01067	0.478	0.5285	0.5127	WT v App KI (t=7)	0.9453
	App KI t=7	8	2	0.5284	0.03164	0.4536	0.6033	0.0003
first data point of sig.	WT t=106	8	2	0.6101	0.009039	0.5887	0.6314	0.2722	WT v App KI (t=106)	0.0391
	App KI t=106	8	2	0.6469	0.01309	0.6159	0.6778	0.0263
Final time point	WT t=350	8	2	0.6603	0.009585	0.6376	0.6829	0.1681	WT v App KI (t=350)	0.0078
	App KI t=350	8	2	0.745	0.006268	0.7302	0.7598	0.4157
FIGURE 4H	4xEGFP FRAP	n	replicates	Mean	SEM	lCI (95%)	uCI (95%)	Normality*	Mann Whitney U test	p
Post-photobleach	WT t= 35	10	3	0.26	0.01268	0.2313	0.2887	0.0096	WT v App KI (t=35)	0.9453
	App KI t=35	10	3	0.268	0.007276	0.2516	0.2845	0.3106
first data point of sig.	WT t=67	10	3	0.2506	0.004126	0.2413	0.26	0.9217	WT v App KI (t=67)	0.002
	App KI t=67	10	3	0.2817	0.007237	0.2654	0.2981	0.3489
Final time point	WT t=3600	10	3	0.2442	0.007719	0.2267	0.2616	0.3993	WT v App KI (t=3600)	0.002
	App KI t=3600	10	3	0.441	0.01486	0.4074	0.4747	0.3627
FIGURE 4L	NLS-4xEGFP FRAP (cytoplasm)	n	replicates	Mean	SEM	lCI (95%)	uCI (95%)	Normality*	Mann Whitney U test	p
Post-photobleach	WT t= 65	10	3	0.7343	0.02172	0.6852	0.7835	0.803	WT v App KI (t=65)	0.7695
	App KI t=65	10	3	0.7442	0.02018	0.6985	0.7898	0.8765
first data point of sig.	WT t=289	10	3	0.7448	0.01972	0.7002	0.7895	0.4359	WT v App KI (t=289)	0.0199689
	App KI t=289	10	3	0.8155	0.02358	0.7621	0.8688	0.7998
Final time point	WT t=600	10	3	0.7513	0.01397	0.7197	0.7829	0.0308	WT v App KI (t=600)	0.0098
	App KI t=600	10	3	0.8442	0.01831	0.8028	0.8857	0.8735
FIGURE 4M	NLS-4xEGFP FRAP (nucleus)	n	replicates	Mean	SEM	lCI (95%)	uCI (95%)	Normality*	Mann Whitney U test	p
Post-photobleach	WT t= 65	10	3	n/a	n/a	n/a	n/a	n/a	WT v App KI	n/a
	App KI t=65	10	3	n/a	n/a	n/a	n/a	n/a
first data point of sig.	WT t=70	10	3	0.01367	0.007609	-0.003545	0.03088	0.1653	WT v App KI	0.0195
	App KI t=70	10	3	-0.01371	0.004454	-0.02378	-0.003631	0.0279
Final time point	WT t=600	10	3	0.04518	0.04442	-0.05529	0.1457	0.0008	WT v App KI	0.002
	App KI t=600	10	3	-0.2908	0.04771	-0.3987	-0.1828	0.6254
		* All normality tests were performed using Shapiro-Wilk (alpha=0.05)

### Sheet: Figure 5
FIGURE 5C	70 KDa	n	Replicates	Mean	SEM	lCI (95%)	uCI (95%)	Normality*	Mann Whitney U test	p
	2MO WT	300	3	99.62	2.596	94.51	104.7	<0.0001	WT 2 v App 2	<0.0001
	2MO App KI	300	3	140	3.478	133.2	146.9	<0.0001
	14MO WT	300	3	100	1.261	97.51	102.5	<0.0001	WT 14 v App 14	<0.0001
	14MO App KI	300	3	178.8	2.749	173.3	184.2	<0.0001
FIGURE 5D	150 KDa	n	Replicates	Mean	SEM	lCI (95%)	uCI (95%)	Normality*	Mann Whitney U test	p
	2MO WT	300	3	99.6	2.627	94.43	104.8	<0.0001	WT 2 v App 2	0.4508
	2MO App KI	300	3	103.4	2.793	97.92	108.9	<0.0001
	14MO WT	300	3	100	1.383	97.29	102.7	<0.0001	WT 14 v App 14	0.8184
	14MO App KI	300	3	98.69	1.619	95.5	101.9	0.0004
			* All normality tests were performed using Shapiro-Wilk (alpha=0.05)

### Sheet: Figure 6
FIGURE 6D	NLS-4xEGFP FRAP	n	Replicates	Mean	SEM	lCI (95%)	uCI (95%)	Normality*	Mann Whitney U test	p
Post-photobleach	WT t= 5	8	2	0.7437	0.01094	0.7189	0.7684	0.1013	WT v App KI (t=5)	0.7695
	App t=5	8	2	0.7318	0.005158	0.7201	0.7435	0.7165
first data point of sig.	WT t=10	8	2	0.78	0.01069	0.7558	0.8042	0.0028	WT v App KI (t=10)	0.0488
	App t=10	8	2	0.7498	0.007661	0.7325	0.7671	0.7599
last data point of sig.	WT t=1980	8	2	0.8602	0.019	0.8172	0.9032	0.3609	WT v App KI (t=1980)	0.1309
	App t=1980	8	2	0.7989	0.01778	0.7586	0.8391	0.8373
Final time point	WT t=2760	8	2	0.8667	0.02482	0.8105	0.9228	0.1519	WT v App KI (t=2760)	0.2324
	App t=2760	8	2	0.8133	0.01676	0.7754	0.8513	0.5843
FIGURE 6F	IMPB1 intensity	n	Replicates	Mean	SEM	lCI (95%)	uCI (95%)	Normality*	Mann Whitney U test	p
	WT 7	45	3	100	2.916	94.11	105.9	0.0326	WT 7 v App 7	0.171
	App KI 7	45	3	104.2	1.814	100.5	107.8	<0.0001
	WT 14	45	3	100	2.463	95.03	105	0.0673	WT 14 v App 14	<0.0001
	App KI 14	45	3	91.24	1.881	87.45	95.04	0.0287
	WT 21	45	3	99.98	2.838	94.25	105.7	<0.0001	WT 21 v App 21	<0.0001
	App KI 21	45	3	62.02	3.297	55.38	68.67	0.0008
	WT 28	45	3	99.12	2.925	93.21	105	0.9019	WT 28 v App 28	<0.0001
	App KI 28	45	3	54.8	2.254	50.26	59.34	0.0248
FIGURE 6G	IMPB1 Coverage	n	Replicates	Mean	SEM	lCI (95%)	uCI (95%)	Normality*	Mann Whitney U test	p
	WT 7	45	3	99.15	2.906	93.28	105	0.9304	WT 7 v App 7	0.9008
	App KI 7	45	3	101.6	3.689	94.19	109.1	0.0444
	WT 14	45	3	99.95	2.606	94.7	105.2	0.9782	WT 14 v App 14	0.0473
	App KI 14	45	3	83.27	3.095	77.03	89.5	0.0116
	WT 21	45	3	99.68	3.184	93.26	106.1	0.06	WT 21 v App 21	<0.0001
	App KI 21	45	3	59.44	2.879	53.64	65.25	0.0423
	WT 28	45	3	99.5	3.807	91.81	107.2	0.5082	WT 28 v App 28	<0.0001
	App KI 28	45	3	53.53	2.633	48.23	58.84	0.0457
FIGURE 6I	RANGAP1 intensity	n	Replicates	Mean	SEM	lCI (95%)	uCI (95%)	Normality*	unpaired t-test	p
	WT	45	3	100	2.762	94.44	105.6	0.5565	WT v App KI	<0.0001
	App KI	45	3	71.82	1.622	68.55	75.09	0.5895
		* All normality tests were performed using Shapiro-Wilk (alpha=0.05)

### Sheet: Figure 7
FIGURE 7B	Necroptosis	avg. number of cells	Replicates	Mean	SEM	lCI (95%)	uCI (95%)	Normality*	ordinary 2-way ANOVA (Tukey)	p
	WT + 0ng TNFa	98	3	8.604	2.282	-1.213	18.42	0.14	WT 0ng v WT 100ng	0.0009
	App KI + 0ng TNFa	99	3	6.746	4.189	-11.28	24.77	0.0759	WT 0ng v WT nec1s	>0.9999
	WT +100ng TNFa	99	3	44.63	5.813	19.62	69.64	0.3449	App KI 0ng v App KI 100ng	<0.0001
	App KI + 100ng TNFa	104	3	66.84	4.303	48.33	85.36	0.7666	App KI 0ng v App KI Nec1s	0.9835
	WT + Nec1s	98	3	10.28	3.476	-4.68	25.23	0.9502	WT 0 ng v App KI 0 ng	>0.9999
	App + Nec1s	106	3	14.12	4.392	-4.777	33.02	0.0723	WT 100 ng v App 100 ng	0.0423
									WT nec1s v App nec1s	>0.9999
FIGURE 7C	Dose response	avg. number of cells	Replicates	Mean	SEM	lCI (95%)	uCI (95%)	Normality*	ordinary 2 way ANOVA (Tukey)	p
	WT 0	98	3	7.645	0.681	4.715	10.58	0.1349	WT 0 v App KI 0	>0.9999
	App KI 0	92	3	7.675	1.435	1.502	13.85	0.757	WT 0.1 v App KI 0.1	0.0297
	WT 0.1	86	3	9.327	0.337	7.877	10.78	0.5702	WT 1 v App KI 1	0.0258
	App KI 0.1	98	3	22.15	3.774	5.914	38.39	0.7194	WT 10 v App KI 10	0.0043
	WT 1	100	3	17.96	2.773	6.03	29.89	0.7881	WT 100 v App KI 100	0.0395
	App KI 1	91	3	31.01	2.566	19.97	42.05	0.2291	WT 0 v WT 0.1	>0.9999
	WT 10	103	3	28.5	0.433	26.64	30.36	0.8384	WT 0 v WT 1	0.1291
	App KI 10	107	3	44.35	4.432	25.28	63.42	0.6857	WT 0 v WT 10	0.0002
	WT 100	109	3	57.91	0.3175	56.55	59.28	0.1053	WT 0 v WT 100	<0.0001
	App KI 100	98	3	70.02	1.933	61.7	78.34	0.5817	App KI 0 v App KI 0.1	0.0105
									App KI 0 v App KI 1	<0.0001
									App KI 0 v App KI 10	<0.0001
									App KI 0 v App KI 100	<0.0001
Figure 7E	pRIPK3	n	Replicates	Mean	SEM	lCI (95%)	uCI (95%)	Normality*	1-Way ANOVA (Kruskal-Wallis)	p
	WT 0	45	3	99.98	6.107	87.67	112.3	<0.0001	WT 0 v App 0	0.0706
	App KI 0	45	3	133.6	6.63	120.3	147	0.9544	WT 0.1 v App 0.1	<0.0001
	WT 0.1	45	3	99.62	5.635	88.27	111	0.0174	WT 100 v App 100	0.0652
	App KI 0.1	45	3	155.1	6.423	142.2	168.1	0.1694	WT 0 v WT 0.1	>0.9999
	WT 100	45	3	200.9	14.39	171.9	229.9	<0.0001	WT 0 v WT 100	<0.0001
	App KI 100	45	3	256.4	15.14	225.9	287	<0.0001	WT 0 v App 0.1	<0.0001
									WT 0 v App 100	<0.0001
Figure 7F	pMLKL	n	Replicates	Mean	SEM	lCI (95%)	uCI (95%)	Normality*	1-Way ANOVA (Kruskal-Wallis)	p
	WT 0	45	3	99.91	7.304	85.19	114.6	<0.0001	WT 0 v App 0	0.1755
	App KI 0	45	3	131.1	8.587	113.8	148.4	0.05	WT 0.1 v App 0.1	<0.0001
	WT 0.1	45	3	91.09	5.994	79.01	103.2	0.2434	WT 100 v App 100	<0.0001
	App KI 0.1	45	3	153.5	10.18	133	174	<0.0001	WT 0 v WT 0.1	>0.9999
	WT 100	45	3	168.7	12.9	142.7	194.7	<0.0001	WT 0 v WT 100	0.0001
	App KI 100	45	3	264.4	13.07	238.1	290.8	0.0008	WT 0 v App 0.1	0.0005
									WT 0 v App 100	<0.0001
Figure 7G	Necroptosis (blockade)	avg. number of cells	Replicates	Mean	SEM	lCI (95%)	uCI (95%)	Normality*	ordinary 2 way ANOVA (Tukey)	p
	0 TNF-a	101	3	5.156	1.122	0.3276	9.984	0.7914	WT TSZ v WT LMB	<0.0001
	WT TSZ	104	3	47.8	2.346	37.71	57.89	0.5424	WT TSZ v WT GppNHp	0.013
	WT LMB	99	3	24.75	2.101	15.71	33.79	0.96	App TSZ v App LMB	0.0009
	WT GppNHp	103	3	35.51	0.934	31.5	39.53	0.1197	App TSZ v App GppNHp	0.1039
	App KI TSZ	102	3	63.19	3.069	49.98	76.39	0.0371	WT TSZ v App TSZ	0.002
	App KI LMB	94	3	46.45	1.07	41.84	51.05	0.879	WT LMB v App LMB	<0.0001
	App KI GppNHp	97	3	54.17	1.437	47.99	60.36	0.3051	WT GppNHp v App GppNHp	0.0003
Figure 7H	Necroptosis (%change)	avg. number of cells	Replicates	Mean	SEM	lCI (95%)	uCI (95%)	Normality*	unpaired t-test	p
	WT LMB	99	3	-0.4917	0.02794	-0.6119	-0.3714	0.3039	WT LMB v App LMB	0.0019
	WT GppNHp	103	3	-0.2673	0.02377	-0.3696	-0.165	0.5165	WT GppNHp v App GppNHp	0.0059
	App KI LMB	94	3	-0.2247	0.0236	-0.3263	-0.1232	0.6893
	App KI GppNHp	97	3	-0.09622	0.02135	-0.1881	-0.004372	0.3606
Figure 7J	pRIPK3	n	Replicates	Mean	SEM	lCI (95%)	uCI (95%)	Normality*	1-Way ANOVA (Kruskal-Wallis)	p
	0 TNF-a	45	3	1	0.02935	0.9408	1.059	0.0373	0 TNF v WT TSZ	<0.0001
	WT TSZ	45	3	1.817	0.07128	1.674	1.961	0.0016	0 TNF v WT LMB	<0.0001
	WT LMB	45	3	1.618	0.0774	1.462	1.774	0.0466	0 TNF v WT GppNHp	0.9998
	WT GppNHp	45	3	1.235	0.06302	1.108	1.362	0.0005	0 TNF v App TSZ	<0.0001
	App TSZ	45	3	2.457	0.1294	2.196	2.718	0.0507	0 TNF v App LMB	<0.0001
	App LMB	45	3	2.444	0.1299	2.182	2.706	0.0011	0 TNF v App GppNHp	<0.0001
	App GppNHp	45	3	2.578	0.2756	2.023	3.134	<0.0001	WT TSZ v WT LMB	>0.9999
									WT TSZ v WT GppNHp	<0.0001
									App TSZ v App LMB	>0.9999
									App TSZ v App GppNHp	>0.9999
Fgure 7K	pMLKL	n	Replicates	Mean	SEM	lCI (95%)	uCI (95%)	Normality*	1-Way ANOVA (Kruskal-Wallis)	p
	0 TNF-a	45	3	1	0.02835	0.9429	1.057	0.57	0 TNF v WT TSZ	<0.0001
	WT TSZ	45	3	1.79	0.1058	1.577	2.004	0.0193	0 TNF v WT LMB	<0.0001
	WT LMB	45	3	1.857	0.1084	1.639	2.076	0.0305	0 TNF v WT GppNHp	>0.9999
	WT GppNHp	45	3	1.012	0.04512	0.9215	1.103	0.2229	0 TNF v App TSZ	<0.0001
	App TSZ	45	3	2.471	0.132	2.205	2.737	0.0189	0 TNF v App LMB	<0.0001
	App LMB	45	3	1.962	0.1191	1.722	2.202	0.0042	0 TNF v App GppNHp	<0.0001
	App GppNHp	45	3	1.648	0.07769	1.492	1.805	0.5214	WT TSZ v WT LMB	>0.9999
									WT TSZ v WT GppNHp	<0.0001
									App TSZ v App LMB	0.2639
									App TSZ v App GppNHp	0.0053
Figure 7L	N:C ratio	n	Replicates	Mean	SEM	lCI (95%)	uCI (95%)	Normality*	Mann Whitney U test	p
	pRIPK3 WT TSZ	45	3	1.038	0.03427	0.9688	1.107	0.0483	pRIPK3 WT TSZ v pRIPK3 WT TSZ LMB	<0.0001
	pRIPK3 WT TSZ LMB	45	3	1.441	0.05956	1.321	1.561	0.0124
	pRIPK3 App KI TSZ	45	3	1.025	0.03211	0.9603	1.09	0.0233	pRIPK3 App KI TSZ v pRIPK3 App KI TSZ LMB	0.1256
	pRIPK3 App KI TSZ LMB	45	3	0.9379	0.03081	0.8758	1	0.1343
	pMLKL WT TSZ	45	3	1.407	0.05835	1.289	1.524	0.6028	pMLKL WT TSZ v p MLKL WT TSZ LMB	<0.0001
	pMLKL WT TSZ LMB	45	3	2.088	0.08745	1.912	2.264	0.0005
	pMLKL App KI TSZ	45	3	1.562	0.05661	1.448	1.676	0.8825	pMLKL App KI TSZ v pMLKL App KI TSZ LMB	0.2304
	pMLKL App KI TSZ LMB	45	3	1.552	0.08681	1.377	1.727	<0.0001
		* All normality tests were performed using Shapiro-Wilk (alpha=0.05)

### Sheet: Supplementary Figures
Figure S1	pTau	n	Replicates	Mean	SEM	lCI (95%)	uCI (95%)	Normality*	Mann Whitney U-test	p
	WT 7	30	2	100	6.146	87.43	112.6	0.3427	WT 7 v App KI 7	0.3917
	App KI 7	30	2	90.5	6.194	77.83	103.2	0.5771
	WT 14	30	2	99	5.452	87.85	110.2	0.0002	WT 14 v App KI 14	0.5013
	App KI 14	30	2	104.6	6.959	90.33	118.8	0.0021
	WT 21	30	2	100	7.555	84.55	115.5	0.0366	WT 21 v App KI 21	0.6944
	App KI 21	30	2	93.5	5.939	81.35	105.6	0.003
	WT 28	30	2	99.93	7.212	85.18	114.7	0.0114	WT 28 v App KI 28	0.9561
	App KI 28	30	2	98.7	6.302	85.81	111.6	0.5153
Figure S2	Apoptosis	n	Replicates	Mean	SEM	lCI (95%)	uCI (95%)	Normality*	1-Way ANOVA (Kruskal-Wallis)	p
	H2O2	50	2	10667	463	9736	11597	0.0198	H2O2 v WT	<0.0001
	WT	50	2	4652	321.7	4006	5299	<0.0001	H2O2 v App KI	<0.0001
	App KI	50	2	3394	236.3	2920	3869	0.0108	WT v App KI	0.0588
	Necrosis	n	Replicates	Mean	SEM	lCI (95%)	uCI (95%)	Normality*	1-Way ANOVA (Kruskal-Wallis)	p
	H2O2	50	2	7133	214.7	6702	7564	0.0053	H2O2 v WT	<0.0001
	WT	50	2	3706	192.7	3318	4093	0.0045	H2O2 v App KI	<0.0001
	App KI	50	2	3429	145.1	3137	3721	0.0696	WT v App KI	0.9106
Figure S3	Pearson's coefficent NPC and NUP98	n	replicates	Mean	SEM	lCI (95%)	uCI (95%)	Normality*	One-sample t-test	p
		18	1	0.9257	0.00296	0.9194	0.9319	0.1497		<0.0001
Figure S4	Lamin B1	n	Replicates	Mean	SEM	lCI (95%)	uCI (95%)	Normality*	Unpaired t-test	p
	WT 7	30	2	100	2.877	94.15	105.9	0.4828	WT 7 v App KI 7	0.5538
	App KI 7	30	2	97.47	3.209	90.9	104	0.3156
	WT 14	30	2	99.17	2.737	93.57	104.8	0.8715	WT 14 v App KI 14	0.4674
	App KI 14	30	2	101.9	2.476	96.8	106.9	0.4595
	WT 21	30	2	99.97	3.31	93.2	106.7	0.3867	WT 21 v App KI 21	0.9149
	App KI 21	30	2	100.5	4.111	92.13	108.9	0.0686
	WT 28	30	2	100	2.455	95.01	105.1	0.3175	WT 28 v App KI 28	0.1083
	App KI 28	30	2	93.9	2.848	88.08	99.72	0.6554
	Sphericity Index	n	Replicates	Mean	SEM	lCI (95%)	uCI (95%)	Normality*	Unpaired t-test	p
	WT 7	30	2	0.634	0.02883	0.575	0.693	0.0007	WT 7 v App KI 7	0.8002
	App KI 7	30	2	0.6536	0.02404	0.6045	0.7028	0.2249
	WT 14	30	2	0.5321	0.03111	0.4684	0.5957	0.0707	WT 14 v App KI 14	0.9386
	App KI 14	30	2	0.5235	0.02658	0.4691	0.5779	0.1297
	WT 21	30	2	0.7192	0.02364	0.6708	0.7676	0.516	WT 21 v App KI 21	0.1835
	App KI 21	30	2	0.6658	0.02922	0.606	0.7255	0.6961
	WT 28	30	2	0.6082	0.02302	0.5612	0.6553	0.3086	WT 28 v App KI 28	0.4168
	App KI 28	30	2	0.6412	0.02934	0.5812	0.7012	0.384
FIGURE S5	B-NPC (MAB414) Intensity	n	replicates	Mean	SEM	lCI (95%)	uCI (95%)	Normality*	Mann Whitney U test	p
	WT	45	3	100	1.663	95.91	104.1	0.0457	WT v App KI	<0.0001
	App KI	45	3	86.2	1.222	90.03	95.79	0.5756
	C-NPC (MAB414) Coverage	n	replicates	Mean	SEM	lCI (95%)	uCI (95%)	Normality*	Unpaired t-test	p
	WT	45	3	99.98	2.021	95.91	104.1	0.0755	WT v App KI	0.0054
	App KI	45	3	92.91	1.429	90.03	95.79	0.0619
	E- MAB414 counts	n	replicates	Mean	SEM	lCI (95%)	uCI (95%)	Normality*	Unpaired t-test	p
	WT	14	2	292.8	11.49	268	317.6	0.9209	WT v App KI	0.002
	App KI	14	2	235.4	12.17	209.1	261.7	0.5354
	F - MAB414 Intensity	n	replicates	Mean	SEM	lCI (95%)	uCI (95%)	Normality*	Unpaired t-test	p
	WT	14	2	99.93	4.339	90.55	109.3	0.7974	WT v App KI	0.0001
	App KI	14	2	76.5	2.922	70.19	82.81	0.377
	G- Nearest neighbour DIV 14	n	replicates	Mean	SEM	lCI (95%)	uCI (95%)	Normality*	Mann Whitney U test	p
	WT 1	14	2	0.4399	0.01671	0.4038	0.476	0.0939	WT 1 v App KI 1	0.0055
	App KI 1	14	2	0.5062	0.01033	0.4839	0.5285	0.2223
	WT 3	14	2	0.5539	0.01865	0.5136	0.5941	0.0754	WT 3 v App KI 3	0.002
	App KI 3	14	2	0.6384	0.01348	0.6093	0.6676	0.0458
	WT 5	14	2	0.6438	0.02016	0.6002	0.6873	0.0809	WT 5 v App KI 5	0.001
	App KI 5	14	2	0.7403	0.01834	0.7007	0.7799	0.036
	WT 9	14	2	0.7996	0.0247	0.7462	0.8529	0.0683	WT 9 v App KI 9	0.0012
	App KI 9	14	2	0.9157	0.01826	0.8763	0.9552	0.2908
FIGURE S6	B- NUP98 counts	n	replicates	Mean	SEM	lCI (95%)	uCI (95%)	Normality*	Mann Whitney U test	p
	WT	14	2	327.8	7.393	311.8	343.8	0.0047	WT v App KI	<0.0001
	App KI	14	2	269.7	4.898	259.1	280.3	0.573
	C- Nearest neighbour DIV 14	n	replicates	Mean	SEM	lCI (95%)	uCI (95%)	Normality*	Mann Whitney U test	p
	WT 1	14	2	0.4436	0.005143	0.4325	0.4547	0.9739	WT 1 v App KI 1	<0.0001
	App KI 1	14	2	0.4882	0.002917	0.4819	0.4945	0.5933
	WT 3	14	2	0.5536	0.006566	0.5395	0.5678	0.7357	WT 3 v App KI 3	<0.0001
	App KI 3	14	2	0.6143	0.007431	0.5982	0.6303	0.0241
	WT 5	14	2	0.6426	0.007608	0.6261	0.659	0.4418	WT 5 v App KI 5	<0.0001
	App KI 5	14	2	0.7171	0.00607	0.704	0.7302	0.7115
	WT 9	14	2	0.7884	0.01009	0.7666	0.8102	0.5555	WT 9 v App KI 9	<0.0001
	App KI 9	14	2	0.8805	0.007675	0.8639	0.8971	0.3513
Figure S7	B- NUP98 in vivo	n	animals	Mean	SEM	lCI (95%)	uCI (95%)	Normality*	Mann Whitney U test	p
	WT	90	3	100	4.997	90.11	110	0.0034	WT v App/PS1	0.0014
	App/PS1	90	3	82.19	4.905	72.44	91.93	<0.0001
	C- NUP107 in vivo	n	animals	Mean	SEM	lCI (95%)	uCI (95%)	Normality*	Mann Whitney U test	p
	WT	90	3	100	3.979	92.14	108	<0.0001	WT v App/PS1	0.0014
	App/PS1	90	3	85.16	2.791	79.61	90.7	<0.0001
Figure S9	N:C ratio	n	Replicates	Mean	SEM	lCI (95%)	uCI (95%)	Normality*	unpaired t-test	p
	WT	18	2	0.7104	0.02509	0.6575	0.7633	0.46	WT v App KI	0.0002
	App KI	18	2	0.9144	0.04216	0.8255	1.003	0.1628
Figure S10	N:C ratio	n	Replicates	Mean	SEM	lCI (95%)	uCI (95%)	Normality*	Mann Whitney U test	p
	WT	25	2	5.102	0.412	4.251	5.952	0.012	WT v App KI	<0.0001
	App KI	25	2	1.919	0.0937	1.725	2.112	0.5286
Figure S14	CRTC1	n	Replicates	Mean	SEM	lCI (95%)	uCI (95%)	Normality*	unpaired t-test	p
	WT	78	3	1.001	0.02155	0.9577	1.044	0.7406	WT v App KI	<0.0001
	App KI	73	3	1.152	0.02937	1.094	1.211	0.4027
		* All normality tests were performed using Shapiro-Wilk (alpha=0.05)
